# Genome-wide CRISPR screen identifies KEAP1 perturbation as a vulnerability of ARID1A-deficient cells

**DOI:** 10.1101/2023.11.14.566591

**Authors:** LA Fournier, F Kalantari, JP. Wells, JS Lee, G Trigo-Gonzalez, MM Moksa, T Smith, J White, A Shanks, L Wang, E Su, Y Wang, DG Huntsman, M Hirst, PC Stirling

## Abstract

ARID1A is the core DNA binding subunit of the BAF chromatin remodeling complex and is mutated in about ∼8% of all cancers. The frequency of ARID1A loss varies between cancer subtypes, with clear cell ovarian carcinoma (CCOC) presenting the highest incidence at >50% of cases. Despite a growing understanding of the consequences of ARID1A-loss in cancer, there remains limited targeted therapeutic options for ARID1A-deficient cancers. Using a genome-wide CRISPR screening approach, we identify KEAP1 as a genetic dependency of ARID1A in CCOC. Depletion or chemical perturbation of KEAP1 results in selective growth inhibition of ARID1A-KO cell lines and edited primary endometrial epithelial cells. While we confirm that KEAP1-NRF2 signalling is dysregulated in ARID1A-KO cells, we suggest that this synthetic lethality is not due to aberrant NRF2 signalling. Rather, we find that KEAP1 perturbation exacerbates genome instability phenotypes associated with ARID1A-deficiency. Together, our findings identify a potentially novel synthetic lethal interaction of wARID1A-deficient cells.
