## Supplemental Figures and Tables for "Genome-wide CRISPR screen identifies KEAP1 perturbation as a vulnerability of ARID1A-deficient cells": Supplemental_Table_2.xlsx

### Sheet: 2.1 GO (ARID1A fitness)  
Supplemental Table S2.1: GO analysis of enriched biological processes (ARID1A fitness genes, consensus 1484 genes from Supplemental Table 1.7)
Category	GO Term		Genes	Count	%	P-value	Fold.Enrichment	Benjamini	FDR
GOTERM_BP_DIRECT	rRNA processing	RT		72	5.1	4.2e-47	7.8	1.6e-43	1.5e-43
GOTERM_BP_DIRECT	translation	RT		87	6.2	8.3e-42	5.6	1.5e-38	1.5e-38
GOTERM_BP_DIRECT	cell division	RT		110	7.8	2.6e-38	4.1	3.2e-35	3e-35
GOTERM_BP_DIRECT	cytoplasmic translation	RT		49	3.5	8.7e-32	7.7	8.1e-29	7.7e-29
GOTERM_BP_DIRECT	mRNA splicing, via spliceosome	RT		72	5.1	1.1e-31	5.1	8.3e-29	7.9e-29
GOTERM_BP_DIRECT	mRNA processing	RT		64	4.5	9.3e-23	4.1	5.8e-20	5.5e-20
GOTERM_BP_DIRECT	mitotic cell cycle	RT		52	3.7	8.8e-22	4.8	4.7e-19	4.4e-19
GOTERM_BP_DIRECT	DNA replication	RT		46	3.3	1e-21	5.4	4.8e-19	4.6e-19
GOTERM_BP_DIRECT	RNA splicing	RT		59	4.2	2.4e-21	4.2	9.7e-19	9.2e-19
GOTERM_BP_DIRECT	mitochondrial translation	RT		40	2.8	1.3e-20	5.9	4.8e-18	4.6e-18
GOTERM_BP_DIRECT	translational initiation	RT		30	2.1	3.8e-20	8.1	1.3e-17	1.2e-17
GOTERM_BP_DIRECT	chromosome segregation	RT		32	2.3	9.8e-17	6	3e-14	2.9e-14
GOTERM_BP_DIRECT	ribosome biogenesis	RT		22	1.6	1.9e-14	7.8	5.3e-12	5.1e-12
GOTERM_BP_DIRECT	maturation of SSU-rRNA from tricistronic rRNA transcript (SSU-rRNA, 5.8S rRNA, LSU-rRNA)	RT		19	1.3	2.5e-14	9.3	6.8e-12	6.4e-12
GOTERM_BP_DIRECT	DNA repair	RT		61	4.3	4.4e-14	3	1.1e-11	1e-11
GOTERM_BP_DIRECT	nucleocytoplasmic transport	RT		24	1.7	1.2e-13	6.6	2.8e-11	2.7e-11
GOTERM_BP_DIRECT	mRNA export from nucleus	RT		25	1.8	1.3e-13	6.2	2.9e-11	2.8e-11
GOTERM_BP_DIRECT	mitotic spindle organization	RT		24	1.7	1.3e-12	6	2.6e-10	2.5e-10
GOTERM_BP_DIRECT	mitotic sister chromatid segregation	RT		19	1.3	2.2e-12	7.7	4.3e-10	4.1e-10
GOTERM_BP_DIRECT	positive regulation of transcription initiation from RNA polymerase II promoter	RT		23	1.6	3.1e-12	6.1	5.8e-10	5.5e-10
GOTERM_BP_DIRECT	ribosomal large subunit biogenesis	RT		18	1.3	1.7e-11	7.5	2.9e-09	2.8e-09
GOTERM_BP_DIRECT	transcription elongation from RNA polymerase II promoter	RT		18	1.3	3e-11	7.3	5.1e-09	4.8e-09
GOTERM_BP_DIRECT	transcription initiation from RNA polymerase II promoter	RT		20	1.4	4.5e-11	6.3	7.2e-09	6.9e-09
GOTERM_BP_DIRECT	U2-type prespliceosome assembly	RT		15	1.1	6.7e-11	8.9	1e-08	9.8e-09
GOTERM_BP_DIRECT	RNA polymerase II transcriptional preinitiation complex assembly	RT		22	1.6	9.5e-11	5.5	1.4e-08	1.3e-08
GOTERM_BP_DIRECT	cell cycle	RT		62	4.4	9.8e-11	2.5	1.4e-08	1.3e-08
GOTERM_BP_DIRECT	positive regulation of telomerase RNA localization to Cajal body	RT		12	0.8	2.1e-10	11.4	2.8e-08	2.7e-08
GOTERM_BP_DIRECT	proteasomal protein catabolic process	RT		17	1.2	2.1e-10	7.1	2.8e-08	2.7e-08
GOTERM_BP_DIRECT	transcription, DNA-templated	RT		29	2.1	1.2e-09	3.8	1.6e-07	1.5e-07
GOTERM_BP_DIRECT	positive regulation of protein localization to Cajal body	RT		10	0.7	2e-09	12.9	2.4e-07	2.3e-07
GOTERM_BP_DIRECT	positive regulation of transcription elongation from RNA polymerase II promoter	RT		19	1.3	2.2e-09	5.5	2.6e-07	2.5e-07
GOTERM_BP_DIRECT	mRNA transport	RT		25	1.8	5.1e-09	4	5.9e-07	5.6e-07
GOTERM_BP_DIRECT	transcription from RNA polymerase II promoter	RT		45	3.2	5.5e-09	2.6	6.2e-07	5.9e-07
GOTERM_BP_DIRECT	maturation of SSU-rRNA	RT		12	0.8	8.8e-09	9	9.5e-07	9.1e-07
GOTERM_BP_DIRECT	proteasomal ubiquitin-independent protein catabolic process	RT		13	0.9	9e-09	8	9.5e-07	9.1e-07
GOTERM_BP_DIRECT	mitotic spindle assembly checkpoint	RT		15	1.1	9.4e-09	6.7	9.7e-07	9.2e-07
GOTERM_BP_DIRECT	DNA replication initiation	RT		14	1	1.3e-08	7.1	1.3e-06	1.2e-06
GOTERM_BP_DIRECT	spliceosomal snRNP assembly	RT		14	1	1.3e-08	7.1	1.3e-06	1.2e-06
GOTERM_BP_DIRECT	spindle assembly	RT		16	1.1	1.5e-08	6	1.5e-06	1.4e-06
GOTERM_BP_DIRECT	positive regulation of establishment of protein localization to telomere	RT		9	0.6	2.3e-08	12.8	2.1e-06	2e-06
GOTERM_BP_DIRECT	Golgi lumen acidification	RT		9	0.6	2.3e-08	12.8	2.1e-06	2e-06
GOTERM_BP_DIRECT	protein import into nucleus	RT		26	1.8	3.2e-08	3.6	2.8e-06	2.7e-06
GOTERM_BP_DIRECT	formation of cytoplasmic translation initiation complex	RT		11	0.8	3.5e-08	9.2	3e-06	2.9e-06
GOTERM_BP_DIRECT	maturation of LSU-rRNA from tricistronic rRNA transcript (SSU-rRNA, 5.8S rRNA, LSU-rRNA)	RT		10	0.7	5.9e-08	10.2	5e-06	4.7e-06
GOTERM_BP_DIRECT	regulation of DNA replication	RT		17	1.2	6e-08	5.1	5e-06	4.7e-06
GOTERM_BP_DIRECT	U4 snRNA 3'-end processing	RT		8	0.6	6.2e-08	14.2	5e-06	4.8e-06
GOTERM_BP_DIRECT	protein neddylation	RT		12	0.8	6.7e-08	7.8	5.3e-06	5.1e-06
GOTERM_BP_DIRECT	proteasome-mediated ubiquitin-dependent protein catabolic process	RT		39	2.8	6.9e-08	2.6	5.4e-06	5.1e-06
GOTERM_BP_DIRECT	mitotic metaphase plate congression	RT		16	1.1	7.5e-08	5.4	5.7e-06	5.4e-06
GOTERM_BP_DIRECT	stem cell population maintenance	RT		18	1.3	1.2e-07	4.7	8.7e-06	8.3e-06
GOTERM_BP_DIRECT	snRNA processing	RT		10	0.7	1.4e-07	9.5	1e-05	9.5e-06
GOTERM_BP_DIRECT	telomere maintenance	RT		18	1.3	1.6e-07	4.6	1.1e-05	1.1e-05
GOTERM_BP_DIRECT	regulation of mitotic cell cycle	RT		19	1.3	1.9e-07	4.3	1.3e-05	1.3e-05
GOTERM_BP_DIRECT	COPII vesicle coating	RT		12	0.8	2.1e-07	7.1	1.4e-05	1.4e-05
GOTERM_BP_DIRECT	protein stabilization	RT		39	2.8	2.1e-07	2.5	1.4e-05	1.4e-05
GOTERM_BP_DIRECT	positive regulation of mitotic metaphase/anaphase transition	RT		9	0.6	2.2e-07	10.7	1.5e-05	1.4e-05
GOTERM_BP_DIRECT	DNA-dependent DNA replication	RT		13	0.9	2.3e-07	6.4	1.5e-05	1.4e-05
GOTERM_BP_DIRECT	nuclear mRNA surveillance	RT		8	0.6	2.6e-07	12.6	1.7e-05	1.6e-05
GOTERM_BP_DIRECT	RNA splicing, via transesterification reactions	RT		12	0.8	3.5e-07	6.8	2.2e-05	2.1e-05
GOTERM_BP_DIRECT	positive regulation of histone H3-K4 methylation	RT		12	0.8	3.5e-07	6.8	2.2e-05	2.1e-05
GOTERM_BP_DIRECT	regulation of transcription elongation from RNA polymerase II promoter	RT		11	0.8	4.9e-07	7.5	3e-05	2.8e-05
GOTERM_BP_DIRECT	nuclear-transcribed mRNA catabolic process, exonucleolytic, 3'-5'	RT		8	0.6	8.2e-07	11.4	4.9e-05	4.7e-05
GOTERM_BP_DIRECT	mitochondrial respiratory chain complex I assembly	RT		18	1.3	1e-06	4.1	6e-05	5.7e-05
GOTERM_BP_DIRECT	aerobic respiration	RT		19	1.3	1.1e-06	3.9	6.2e-05	5.9e-05
GOTERM_BP_DIRECT	positive regulation of transcription, DNA-templated	RT		87	6.2	1.1e-06	1.7	6.2e-05	5.9e-05
GOTERM_BP_DIRECT	protein transport	RT		60	4.2	1.1e-06	1.9	6.5e-05	6.2e-05
GOTERM_BP_DIRECT	intracellular pH reduction	RT		9	0.6	1.2e-06	9.1	6.5e-05	6.2e-05
GOTERM_BP_DIRECT	endosomal lumen acidification	RT		9	0.6	1.2e-06	9.1	6.5e-05	6.2e-05
GOTERM_BP_DIRECT	positive regulation of double-strand break repair via homologous recombination	RT		14	1	1.4e-06	5.1	7.3e-05	7e-05
GOTERM_BP_DIRECT	vacuolar acidification	RT		11	0.8	1.4e-06	6.8	7.3e-05	7e-05
GOTERM_BP_DIRECT	regulation of cell cycle	RT		48	3.4	1.7e-06	2.1	8.8e-05	8.4e-05
GOTERM_BP_DIRECT	ribosomal large subunit assembly	RT		11	0.8	2.2e-06	6.5	0.00011	0.00011
GOTERM_BP_DIRECT	microtubule nucleation	RT		11	0.8	2.2e-06	6.5	0.00011	0.00011
GOTERM_BP_DIRECT	chromosome organization	RT		11	0.8	2.2e-06	6.5	0.00011	0.00011
GOTERM_BP_DIRECT	mRNA polyadenylation	RT		13	0.9	2.5e-06	5.3	0.00012	0.00012
GOTERM_BP_DIRECT	regulation of meiotic cell cycle	RT		10	0.7	3.3e-06	7.1	0.00016	0.00016
GOTERM_BP_DIRECT	ER to Golgi vesicle-mediated transport	RT		26	1.8	3.5e-06	2.8	0.00017	0.00016
GOTERM_BP_DIRECT	iron-sulfur cluster assembly	RT		13	0.9	3.5e-06	5.1	0.00017	0.00016
GOTERM_BP_DIRECT	positive regulation of DNA-templated transcription, elongation	RT		9	0.6	4.5e-06	8	0.00021	0.0002
GOTERM_BP_DIRECT	double-strand break repair via break-induced replication	RT		8	0.6	4.8e-06	9.5	0.00022	0.00021
GOTERM_BP_DIRECT	RNA catabolic process	RT		13	0.9	4.9e-06	5	0.00022	0.00021
GOTERM_BP_DIRECT	DNA strand elongation involved in DNA replication	RT		7	0.5	8.3e-06	11.1	0.00037	0.00036
GOTERM_BP_DIRECT	centrosome cycle	RT		14	1	8.3e-06	4.4	0.00037	0.00036
GOTERM_BP_DIRECT	regulation of double-strand break repair	RT		11	0.8	1.1e-05	5.6	0.00051	0.00048
GOTERM_BP_DIRECT	positive regulation of telomere maintenance via telomerase	RT		12	0.8	1.2e-05	5	0.00054	0.00052
GOTERM_BP_DIRECT	poly(A)+ mRNA export from nucleus	RT		10	0.7	1.3e-05	6.2	0.00057	0.00054
GOTERM_BP_DIRECT	DNA unwinding involved in DNA replication	RT		10	0.7	1.3e-05	6.2	0.00057	0.00054
GOTERM_BP_DIRECT	DNA duplex unwinding	RT		18	1.3	1.6e-05	3.4	0.00068	0.00064
GOTERM_BP_DIRECT	positive regulation of G2/M transition of mitotic cell cycle	RT		11	0.8	1.6e-05	5.4	0.00069	0.00065
GOTERM_BP_DIRECT	intra-Golgi vesicle-mediated transport	RT		12	0.8	1.7e-05	4.9	0.0007	0.00067
GOTERM_BP_DIRECT	attachment of spindle microtubules to kinetochore	RT		8	0.6	1.8e-05	8.1	0.00075	0.00071
GOTERM_BP_DIRECT	positive regulation of rRNA processing	RT		7	0.5	1.9e-05	10	0.00079	0.00075
GOTERM_BP_DIRECT	regulation of chromosome organization	RT		9	0.6	2.2e-05	6.7	0.00087	0.00083
GOTERM_BP_DIRECT	protein folding	RT		29	2.1	2.5e-05	2.4	0.001	0.00095
GOTERM_BP_DIRECT	cellular response to DNA damage stimulus	RT		40	2.8	2.7e-05	2	0.0011	0.001
GOTERM_BP_DIRECT	anaphase-promoting complex-dependent catabolic process	RT		10	0.7	2.9e-05	5.7	0.0011	0.0011
GOTERM_BP_DIRECT	nuclear polyadenylation-dependent tRNA catabolic process	RT		6	0.4	3.2e-05	12.2	0.0012	0.0011
GOTERM_BP_DIRECT	polyadenylation-dependent snoRNA 3'-end processing	RT		6	0.4	3.2e-05	12.2	0.0012	0.0011
GOTERM_BP_DIRECT	nuclear polyadenylation-dependent rRNA catabolic process	RT		6	0.4	3.2e-05	12.2	0.0012	0.0011
GOTERM_BP_DIRECT	maturation of LSU-rRNA	RT		8	0.6	3.2e-05	7.6	0.0012	0.0011
GOTERM_BP_DIRECT	RNA export from nucleus	RT		9	0.6	3.4e-05	6.4	0.0012	0.0012
GOTERM_BP_DIRECT	protein deneddylation	RT		7	0.5	4e-05	9.1	0.0015	0.0014
GOTERM_BP_DIRECT	tRNA processing	RT		12	0.8	4e-05	4.5	0.0015	0.0014
GOTERM_BP_DIRECT	positive regulation of mRNA splicing, via spliceosome	RT		10	0.7	4.2e-05	5.5	0.0015	0.0014
GOTERM_BP_DIRECT	lysosomal lumen acidification	RT		9	0.6	5.2e-05	6.1	0.0018	0.0017
GOTERM_BP_DIRECT	DNA recombination	RT		18	1.3	5.4e-05	3.1	0.0018	0.0017
GOTERM_BP_DIRECT	mRNA cis splicing, via spliceosome	RT		8	0.6	5.4e-05	7.1	0.0018	0.0017
GOTERM_BP_DIRECT	rRNA catabolic process	RT		8	0.6	5.4e-05	7.1	0.0018	0.0017
GOTERM_BP_DIRECT	regulation of DNA strand elongation	RT		8	0.6	5.4e-05	7.1	0.0018	0.0017
GOTERM_BP_DIRECT	histone H4-K5 acetylation	RT		8	0.6	5.4e-05	7.1	0.0018	0.0017
GOTERM_BP_DIRECT	histone H4-K8 acetylation	RT		8	0.6	5.4e-05	7.1	0.0018	0.0017
GOTERM_BP_DIRECT	regulation of cyclin-dependent protein serine/threonine kinase activity	RT		14	1	5.7e-05	3.8	0.0019	0.0018
GOTERM_BP_DIRECT	positive regulation of translation	RT		18	1.3	6.3e-05	3	0.0021	0.002
GOTERM_BP_DIRECT	DNA-templated transcription, elongation	RT		25	1.8	6.4e-05	2.5	0.0021	0.002
GOTERM_BP_DIRECT	chromatin remodeling	RT		28	2	7.5e-05	2.3	0.0024	0.0023
GOTERM_BP_DIRECT	isoprenoid biosynthetic process	RT		7	0.5	7.6e-05	8.3	0.0024	0.0023
GOTERM_BP_DIRECT	positive regulation of telomere maintenance in response to DNA damage	RT		7	0.5	7.6e-05	8.3	0.0024	0.0023
GOTERM_BP_DIRECT	histone H2A acetylation	RT		9	0.6	7.6e-05	5.8	0.0024	0.0023
GOTERM_BP_DIRECT	positive regulation of telomerase activity	RT		11	0.8	7.8e-05	4.6	0.0024	0.0023
GOTERM_BP_DIRECT	metaphase/anaphase transition of mitotic cell cycle	RT		6	0.4	7.9e-05	10.7	0.0024	0.0023
GOTERM_BP_DIRECT	nuclear pore organization	RT		6	0.4	7.9e-05	10.7	0.0024	0.0023
GOTERM_BP_DIRECT	viral mRNA export from host cell nucleus	RT		6	0.4	7.9e-05	10.7	0.0024	0.0023
GOTERM_BP_DIRECT	regulation of translation	RT		18	1.3	8.6e-05	3	0.0026	0.0025
GOTERM_BP_DIRECT	replication fork processing	RT		11	0.8	0.0001	4.5	0.0031	0.0029
GOTERM_BP_DIRECT	proteolysis involved in cellular protein catabolic process	RT		13	0.9	0.00011	3.8	0.0033	0.0031
GOTERM_BP_DIRECT	monoubiquitinated histone H2A deubiquitination	RT		10	0.7	0.00011	4.9	0.0033	0.0031
GOTERM_BP_DIRECT	snoRNA localization	RT		5	0.4	0.00011	14.2	0.0033	0.0032
GOTERM_BP_DIRECT	maturation of 5.8S rRNA from tricistronic rRNA transcript (SSU-rRNA, 5.8S rRNA, LSU-rRNA)	RT		5	0.4	0.00011	14.2	0.0033	0.0032
GOTERM_BP_DIRECT	exonucleolytic nuclear-transcribed mRNA catabolic process involved in deadenylation-dependent decay	RT		7	0.5	0.00013	7.7	0.0038	0.0036
GOTERM_BP_DIRECT	positive regulation of DNA-directed DNA polymerase activity	RT		7	0.5	0.00013	7.7	0.0038	0.0036
GOTERM_BP_DIRECT	mitochondrial ATP synthesis coupled proton transport	RT		15	1.1	0.00014	3.3	0.0039	0.0037
GOTERM_BP_DIRECT	transcription from RNA polymerase III promoter	RT		9	0.6	0.00015	5.3	0.0043	0.0041
GOTERM_BP_DIRECT	retrograde vesicle-mediated transport, Golgi to ER	RT		13	0.9	0.00017	3.6	0.0046	0.0044
GOTERM_BP_DIRECT	nuclear pore complex assembly	RT		6	0.4	0.00017	9.5	0.0046	0.0044
GOTERM_BP_DIRECT	exonucleolytic trimming to generate mature 3'-end of 5.8S rRNA from tricistronic rRNA transcript (SSU-rRNA, 5.8S rRNA, LSU-rRNA)	RT		6	0.4	0.00017	9.5	0.0046	0.0044
GOTERM_BP_DIRECT	nuclear-transcribed mRNA catabolic process, nonsense-mediated decay	RT		11	0.8	0.00017	4.2	0.0047	0.0044
GOTERM_BP_DIRECT	regulation of embryonic development	RT		12	0.8	0.00017	3.9	0.0047	0.0045
GOTERM_BP_DIRECT	tRNA wobble uridine modification	RT		8	0.6	0.0002	6	0.0053	0.005
GOTERM_BP_DIRECT	regulation of translational initiation	RT		10	0.7	0.0002	4.6	0.0053	0.005
GOTERM_BP_DIRECT	protein export from nucleus	RT		10	0.7	0.0002	4.6	0.0053	0.005
GOTERM_BP_DIRECT	monoubiquitinated histone deubiquitination	RT		9	0.6	0.00021	5.1	0.0056	0.0053
GOTERM_BP_DIRECT	mRNA transcription from RNA polymerase II promoter	RT		12	0.8	0.00022	3.8	0.0056	0.0053
GOTERM_BP_DIRECT	maturation of 5.8S rRNA	RT		7	0.5	0.00022	7.1	0.0056	0.0053
GOTERM_BP_DIRECT	regulation of DNA-dependent DNA replication initiation	RT		7	0.5	0.00022	7.1	0.0056	0.0053
GOTERM_BP_DIRECT	DNA-templated transcription, initiation	RT		11	0.8	0.00027	4	0.007	0.0067
GOTERM_BP_DIRECT	regulation of mitotic spindle organization	RT		8	0.6	0.00028	5.7	0.0072	0.0069
GOTERM_BP_DIRECT	meiotic cell cycle	RT		16	1.1	0.0003	2.9	0.0076	0.0072
GOTERM_BP_DIRECT	histone acetylation	RT		15	1.1	0.00031	3	0.0076	0.0073
GOTERM_BP_DIRECT	endonucleolytic cleavage in ITS1 to separate SSU-rRNA from 5.8S rRNA and LSU-rRNA from tricistronic rRNA transcript (SSU-rRNA, 5.8S rRNA, LSU-rRNA)	RT		6	0.4	0.00032	8.5	0.0076	0.0073
GOTERM_BP_DIRECT	SRP-dependent cotranslational protein targeting to membrane	RT		6	0.4	0.00032	8.5	0.0076	0.0073
GOTERM_BP_DIRECT	DNA replication checkpoint	RT		6	0.4	0.00032	8.5	0.0076	0.0073
GOTERM_BP_DIRECT	box C/D snoRNP assembly	RT		6	0.4	0.00032	8.5	0.0076	0.0073
GOTERM_BP_DIRECT	positive regulation of transcription of nuclear large rRNA transcript from RNA polymerase I promoter	RT		6	0.4	0.00032	8.5	0.0076	0.0073
GOTERM_BP_DIRECT	phosphorylation of RNA polymerase II C-terminal domain	RT		6	0.4	0.00032	8.5	0.0076	0.0073
GOTERM_BP_DIRECT	kinetochore organization	RT		5	0.4	0.00032	11.9	0.0077	0.0073
GOTERM_BP_DIRECT	ribosomal subunit export from nucleus	RT		5	0.4	0.00032	11.9	0.0077	0.0073
GOTERM_BP_DIRECT	mitotic DNA replication initiation	RT		5	0.4	0.00032	11.9	0.0077	0.0073
GOTERM_BP_DIRECT	histone exchange	RT		7	0.5	0.00034	6.6	0.0078	0.0075
GOTERM_BP_DIRECT	regulation of protein neddylation	RT		7	0.5	0.00034	6.6	0.0078	0.0075
GOTERM_BP_DIRECT	retrograde protein transport, ER to cytosol	RT		7	0.5	0.00034	6.6	0.0078	0.0075
GOTERM_BP_DIRECT	ribosomal small subunit assembly	RT		7	0.5	0.00034	6.6	0.0078	0.0075
GOTERM_BP_DIRECT	histone H4-K16 acetylation	RT		7	0.5	0.00034	6.6	0.0078	0.0075
GOTERM_BP_DIRECT	regulation of macroautophagy	RT		13	0.9	0.00036	3.4	0.0081	0.0077
GOTERM_BP_DIRECT	regulation of signal transduction by p53 class mediator	RT		11	0.8	0.00042	3.8	0.0095	0.0091
GOTERM_BP_DIRECT	histone H3 acetylation	RT		13	0.9	0.00042	3.3	0.0095	0.0091
GOTERM_BP_DIRECT	liver regeneration	RT		11	0.8	0.00052	3.7	0.012	0.011
GOTERM_BP_DIRECT	transcription from RNA polymerase I promoter	RT		6	0.4	0.00055	7.8	0.012	0.011
GOTERM_BP_DIRECT	positive regulation of chromosome segregation	RT		6	0.4	0.00055	7.8	0.012	0.011
GOTERM_BP_DIRECT	protein modification by small protein conjugation	RT		6	0.4	0.00055	7.8	0.012	0.011
GOTERM_BP_DIRECT	regulation of mRNA splicing, via spliceosome	RT		8	0.6	0.00055	5.2	0.012	0.012
GOTERM_BP_DIRECT	G1/S transition of mitotic cell cycle	RT		15	1.1	0.00056	2.9	0.012	0.012
GOTERM_BP_DIRECT	mitotic cytokinesis	RT		14	1	0.00068	3	0.015	0.014
GOTERM_BP_DIRECT	ribosomal large subunit export from nucleus	RT		5	0.4	0.00071	10.2	0.015	0.014
GOTERM_BP_DIRECT	meiotic chromosome condensation	RT		5	0.4	0.00071	10.2	0.015	0.014
GOTERM_BP_DIRECT	blastocyst development	RT		8	0.6	0.00075	4.9	0.016	0.015
GOTERM_BP_DIRECT	positive regulation of transcription from RNA polymerase I promoter	RT		8	0.6	0.00075	4.9	0.016	0.015
GOTERM_BP_DIRECT	centrosome duplication	RT		7	0.5	0.00075	5.9	0.016	0.015
GOTERM_BP_DIRECT	positive regulation of protein import into nucleus	RT		11	0.8	0.00077	3.6	0.016	0.015
GOTERM_BP_DIRECT	toxin transport	RT		11	0.8	0.00077	3.6	0.016	0.015
GOTERM_BP_DIRECT	DNA-templated transcription, termination	RT		6	0.4	0.00088	7.1	0.018	0.017
GOTERM_BP_DIRECT	positive regulation of mitotic cell cycle spindle assembly checkpoint	RT		6	0.4	0.00088	7.1	0.018	0.017
GOTERM_BP_DIRECT	protein localization to kinetochore	RT		6	0.4	0.00088	7.1	0.018	0.017
GOTERM_BP_DIRECT	regulation of growth	RT		13	0.9	0.00096	3	0.019	0.018
GOTERM_BP_DIRECT	regulation of RNA splicing	RT		15	1.1	0.00097	2.7	0.02	0.019
GOTERM_BP_DIRECT	protein N-linked glycosylation via asparagine	RT		8	0.6	0.00099	4.7	0.02	0.019
GOTERM_BP_DIRECT	leading strand elongation	RT		4	0.3	0.0013	14.2	0.025	0.024
GOTERM_BP_DIRECT	CUT catabolic process	RT		4	0.3	0.0013	14.2	0.025	0.024
GOTERM_BP_DIRECT	DNA deamination	RT		4	0.3	0.0013	14.2	0.025	0.024
GOTERM_BP_DIRECT	snRNA transcription	RT		4	0.3	0.0013	14.2	0.025	0.024
GOTERM_BP_DIRECT	mitochondrial electron transport, NADH to ubiquinone	RT		11	0.8	0.0013	3.3	0.025	0.024
GOTERM_BP_DIRECT	pre-replicative complex assembly involved in nuclear cell cycle DNA replication	RT		5	0.4	0.0013	8.9	0.025	0.024
GOTERM_BP_DIRECT	positive regulation of chromosome separation	RT		5	0.4	0.0013	8.9	0.025	0.024
GOTERM_BP_DIRECT	posttranslational protein targeting to membrane, translocation	RT		5	0.4	0.0013	8.9	0.025	0.024
GOTERM_BP_DIRECT	mRNA cleavage	RT		5	0.4	0.0013	8.9	0.025	0.024
GOTERM_BP_DIRECT	endonucleolytic cleavage in 5'-ETS of tricistronic rRNA transcript (SSU-rRNA, 5.8S rRNA, LSU-rRNA)	RT		5	0.4	0.0013	8.9	0.025	0.024
GOTERM_BP_DIRECT	stem cell division	RT		5	0.4	0.0013	8.9	0.025	0.024
GOTERM_BP_DIRECT	negative regulation of mRNA polyadenylation	RT		5	0.4	0.0013	8.9	0.025	0.024
GOTERM_BP_DIRECT	pre-mRNA cleavage required for polyadenylation	RT		6	0.4	0.0014	6.6	0.025	0.024
GOTERM_BP_DIRECT	tRNA 5'-leader removal	RT		6	0.4	0.0014	6.6	0.025	0.024
GOTERM_BP_DIRECT	mitotic sister chromatid cohesion	RT		7	0.5	0.0015	5.2	0.027	0.026
GOTERM_BP_DIRECT	nuclear-transcribed mRNA catabolic process	RT		7	0.5	0.0015	5.2	0.027	0.026
GOTERM_BP_DIRECT	cellular response to interleukin-4	RT		8	0.6	0.0017	4.4	0.03	0.029
GOTERM_BP_DIRECT	sister chromatid cohesion	RT		8	0.6	0.0017	4.4	0.03	0.029
GOTERM_BP_DIRECT	spliceosomal complex assembly	RT		8	0.6	0.0017	4.4	0.03	0.029
GOTERM_BP_DIRECT	mitotic spindle assembly	RT		10	0.7	0.0018	3.5	0.033	0.031
GOTERM_BP_DIRECT	ribosomal small subunit biogenesis	RT		7	0.5	0.002	5	0.035	0.033
GOTERM_BP_DIRECT	blastocyst formation	RT		7	0.5	0.002	5	0.035	0.033
GOTERM_BP_DIRECT	primary miRNA processing	RT		6	0.4	0.002	6.1	0.035	0.034
GOTERM_BP_DIRECT	protein localization to nucleolus	RT		5	0.4	0.0023	7.9	0.041	0.039
GOTERM_BP_DIRECT	mitotic nuclear envelope reassembly	RT		5	0.4	0.0023	7.9	0.041	0.039
GOTERM_BP_DIRECT	cellular response to UV	RT		12	0.8	0.0024	2.9	0.042	0.04
GOTERM_BP_DIRECT	regulation of mitotic metaphase/anaphase transition	RT		9	0.6	0.0025	3.7	0.043	0.041
GOTERM_BP_DIRECT	negative regulation of telomere maintenance via telomerase	RT		7	0.5	0.0026	4.7	0.045	0.043
GOTERM_BP_DIRECT	regulation of DNA repair	RT		10	0.7	0.0026	3.3	0.045	0.043
GOTERM_BP_DIRECT	G2/M transition of mitotic cell cycle	RT		12	0.8	0.0028	2.8	0.048	0.046
GOTERM_BP_DIRECT	vesicle tethering	RT		6	0.4	0.0028	5.7	0.048	0.046
GOTERM_BP_DIRECT	RNA phosphodiester bond hydrolysis, exonucleolytic	RT		9	0.6	0.003	3.6	0.051	0.049
GOTERM_BP_DIRECT	positive regulation of centriole replication	RT		4	0.3	0.0031	11.4	0.052	0.05
GOTERM_BP_DIRECT	viral translational termination-reinitiation	RT		4	0.3	0.0031	11.4	0.052	0.05
GOTERM_BP_DIRECT	scaRNA localization to Cajal body	RT		4	0.3	0.0031	11.4	0.052	0.05
GOTERM_BP_DIRECT	histone H3-K4 trimethylation	RT		7	0.5	0.0033	4.5	0.056	0.053
GOTERM_BP_DIRECT	regulation of G1/S transition of mitotic cell cycle	RT		11	0.8	0.0034	3	0.057	0.054
GOTERM_BP_DIRECT	histone H4 acetylation	RT		10	0.7	0.0036	3.2	0.059	0.056
GOTERM_BP_DIRECT	mitotic DNA replication checkpoint	RT		5	0.4	0.0036	7.1	0.059	0.056
GOTERM_BP_DIRECT	tubulin complex assembly	RT		5	0.4	0.0036	7.1	0.059	0.056
GOTERM_BP_DIRECT	positive regulation of RNA polymerase II transcriptional preinitiation complex assembly	RT		5	0.4	0.0036	7.1	0.059	0.056
GOTERM_BP_DIRECT	somatic stem cell population maintenance	RT		11	0.8	0.0039	2.9	0.064	0.061
GOTERM_BP_DIRECT	hydrogen ion transmembrane transport	RT		20	1.4	0.0039	2	0.064	0.061
GOTERM_BP_DIRECT	protein K11-linked ubiquitination	RT		8	0.6	0.004	3.8	0.065	0.062
GOTERM_BP_DIRECT	positive regulation of cell growth	RT		15	1.1	0.0048	2.3	0.077	0.074
GOTERM_BP_DIRECT	ubiquitin-dependent protein catabolic process	RT		33	2.3	0.005	1.7	0.081	0.077
GOTERM_BP_DIRECT	intracellular protein transport	RT		37	2.6	0.0052	1.6	0.084	0.08
GOTERM_BP_DIRECT	negative regulation of mRNA splicing, via spliceosome	RT		7	0.5	0.0053	4.1	0.084	0.08
GOTERM_BP_DIRECT	RNA polymerase I transcriptional preinitiation complex assembly	RT		5	0.4	0.0054	6.5	0.084	0.08
GOTERM_BP_DIRECT	regulation of dosage compensation by inactivation of X chromosome	RT		5	0.4	0.0054	6.5	0.084	0.08
GOTERM_BP_DIRECT	mitotic spindle midzone assembly	RT		5	0.4	0.0054	6.5	0.084	0.08
GOTERM_BP_DIRECT	cell proliferation	RT		24	1.7	0.0058	1.8	0.09	0.085
GOTERM_BP_DIRECT	double-strand break repair via homologous recombination	RT		15	1.1	0.0058	2.3	0.09	0.085
GOTERM_BP_DIRECT	regulation of dephosphorylation	RT		4	0.3	0.0059	9.5	0.09	0.085
GOTERM_BP_DIRECT	post-chaperonin tubulin folding pathway	RT		4	0.3	0.0059	9.5	0.09	0.085
GOTERM_BP_DIRECT	mRNA 3'-splice site recognition	RT		4	0.3	0.0059	9.5	0.09	0.085
GOTERM_BP_DIRECT	histone H4-R3 methylation	RT		4	0.3	0.0059	9.5	0.09	0.085
GOTERM_BP_DIRECT	mature ribosome assembly	RT		4	0.3	0.0059	9.5	0.09	0.085
GOTERM_BP_DIRECT	endodermal cell fate commitment	RT		4	0.3	0.0059	9.5	0.09	0.085
GOTERM_BP_DIRECT	alternative mRNA splicing, via spliceosome	RT		7	0.5	0.0066	4	0.1	0.095
GOTERM_BP_DIRECT	regulation of protein catabolic process	RT		6	0.4	0.0067	4.7	0.1	0.096
GOTERM_BP_DIRECT	mitotic chromosome condensation	RT		6	0.4	0.0067	4.7	0.1	0.096
GOTERM_BP_DIRECT	chaperone-mediated protein folding	RT		9	0.6	0.0069	3.1	0.1	0.098
GOTERM_BP_DIRECT	post-translational protein modification	RT		8	0.6	0.007	3.4	0.1	0.1
GOTERM_BP_DIRECT	attachment of mitotic spindle microtubules to kinetochore	RT		5	0.4	0.0076	5.9	0.11	0.11
GOTERM_BP_DIRECT	histone monoubiquitination	RT		5	0.4	0.0076	5.9	0.11	0.11
GOTERM_BP_DIRECT	cellular protein modification process	RT		15	1.1	0.0077	2.2	0.11	0.11
GOTERM_BP_DIRECT	cellular respiration	RT		9	0.6	0.008	3	0.12	0.11
GOTERM_BP_DIRECT	regulation of cytokinesis	RT		9	0.6	0.008	3	0.12	0.11
GOTERM_BP_DIRECT	establishment of mitotic spindle orientation	RT		8	0.6	0.0083	3.3	0.12	0.12
GOTERM_BP_DIRECT	DNA damage checkpoint	RT		8	0.6	0.0083	3.3	0.12	0.12
GOTERM_BP_DIRECT	positive regulation of G1/S transition of mitotic cell cycle	RT		10	0.7	0.0084	2.8	0.12	0.12
GOTERM_BP_DIRECT	nucleosome disassembly	RT		6	0.4	0.0086	4.5	0.12	0.12
GOTERM_BP_DIRECT	positive regulation of proteasomal protein catabolic process	RT		6	0.4	0.0086	4.5	0.12	0.12
GOTERM_BP_DIRECT	histone modification	RT		6	0.4	0.0086	4.5	0.12	0.12
GOTERM_BP_DIRECT	positive regulation of transcription from RNA polymerase III promoter	RT		6	0.4	0.0086	4.5	0.12	0.12
GOTERM_BP_DIRECT	nucleotide-excision repair	RT		9	0.6	0.0092	3	0.13	0.12
GOTERM_BP_DIRECT	transcription initiation from RNA polymerase III promoter	RT		4	0.3	0.0098	8.1	0.14	0.13
GOTERM_BP_DIRECT	ribosomal small subunit export from nucleus	RT		4	0.3	0.0098	8.1	0.14	0.13
GOTERM_BP_DIRECT	positive regulation of mRNA 3'-end processing	RT		4	0.3	0.0098	8.1	0.14	0.13
GOTERM_BP_DIRECT	mitochondrial respiratory chain complex assembly	RT		4	0.3	0.0098	8.1	0.14	0.13
GOTERM_BP_DIRECT	ATP-dependent chromatin remodeling	RT		8	0.6	0.0098	3.3	0.14	0.13
GOTERM_BP_DIRECT	protein import into mitochondrial inner membrane	RT		5	0.4	0.01	5.5	0.14	0.14
GOTERM_BP_DIRECT	proteasome assembly	RT		5	0.4	0.01	5.5	0.14	0.14
GOTERM_BP_DIRECT	regulation of apoptotic process	RT		28	2	0.01	1.7	0.14	0.14
GOTERM_BP_DIRECT	ubiquitin-dependent ERAD pathway	RT		13	0.9	0.011	2.3	0.15	0.14
GOTERM_BP_DIRECT	protein N-linked glycosylation	RT		10	0.7	0.011	2.7	0.15	0.14
GOTERM_BP_DIRECT	protein modification process	RT		13	0.9	0.012	2.3	0.16	0.15
GOTERM_BP_DIRECT	positive regulation of translational initiation	RT		6	0.4	0.013	4.1	0.18	0.17
GOTERM_BP_DIRECT	inner cell mass cell proliferation	RT		5	0.4	0.014	5.1	0.18	0.17
GOTERM_BP_DIRECT	mRNA 3'-end processing	RT		5	0.4	0.014	5.1	0.18	0.17
GOTERM_BP_DIRECT	mitochondrial electron transport, ubiquinol to cytochrome c	RT		5	0.4	0.014	5.1	0.18	0.17
GOTERM_BP_DIRECT	mitotic telomere maintenance via semi-conservative replication	RT		3	0.2	0.014	14.2	0.18	0.18
GOTERM_BP_DIRECT	RNA import into nucleus	RT		3	0.2	0.014	14.2	0.18	0.18
GOTERM_BP_DIRECT	positive regulation of attachment of spindle microtubules to kinetochore	RT		3	0.2	0.014	14.2	0.18	0.18
GOTERM_BP_DIRECT	cleavage involved in rRNA processing	RT		3	0.2	0.014	14.2	0.18	0.18
GOTERM_BP_DIRECT	U5 snRNA 3'-end processing	RT		3	0.2	0.014	14.2	0.18	0.18
GOTERM_BP_DIRECT	negative regulation of t-circle formation	RT		3	0.2	0.014	14.2	0.18	0.18
GOTERM_BP_DIRECT	U1 snRNA 3'-end processing	RT		3	0.2	0.014	14.2	0.18	0.18
GOTERM_BP_DIRECT	positive regulation of spindle assembly	RT		4	0.3	0.015	7.1	0.19	0.18
GOTERM_BP_DIRECT	chromatin assembly	RT		4	0.3	0.015	7.1	0.19	0.18
GOTERM_BP_DIRECT	positive regulation of attachment of mitotic spindle microtubules to kinetochore	RT		4	0.3	0.015	7.1	0.19	0.18
GOTERM_BP_DIRECT	N-terminal peptidyl-methionine acetylation	RT		4	0.3	0.015	7.1	0.19	0.18
GOTERM_BP_DIRECT	7-methylguanosine cap hypermethylation	RT		4	0.3	0.015	7.1	0.19	0.18
GOTERM_BP_DIRECT	embryonic cleavage	RT		4	0.3	0.015	7.1	0.19	0.18
GOTERM_BP_DIRECT	cellular response to increased oxygen levels	RT		4	0.3	0.015	7.1	0.19	0.18
GOTERM_BP_DIRECT	negative regulation of mitotic nuclear division	RT		4	0.3	0.015	7.1	0.19	0.18
GOTERM_BP_DIRECT	regulation of telomere maintenance	RT		6	0.4	0.016	3.9	0.2	0.19
GOTERM_BP_DIRECT	centriole replication	RT		6	0.4	0.016	3.9	0.2	0.19
GOTERM_BP_DIRECT	snRNA 3'-end processing	RT		6	0.4	0.016	3.9	0.2	0.19
GOTERM_BP_DIRECT	telomere maintenance via telomerase	RT		6	0.4	0.016	3.9	0.2	0.19
GOTERM_BP_DIRECT	chaperone-mediated protein complex assembly	RT		6	0.4	0.016	3.9	0.2	0.19
GOTERM_BP_DIRECT	histone H3-K4 methylation	RT		7	0.5	0.016	3.3	0.2	0.19
GOTERM_BP_DIRECT	positive regulation of lamellipodium assembly	RT		7	0.5	0.016	3.3	0.2	0.19
GOTERM_BP_DIRECT	protein targeting to vacuole involved in ubiquitin-dependent protein catabolic process via the multivesicular body sorting pathway	RT		5	0.4	0.018	4.7	0.22	0.2
GOTERM_BP_DIRECT	ubiquinone biosynthetic process	RT		5	0.4	0.018	4.7	0.22	0.2
GOTERM_BP_DIRECT	rRNA methylation	RT		5	0.4	0.018	4.7	0.22	0.2
GOTERM_BP_DIRECT	regulation of mRNA processing	RT		5	0.4	0.018	4.7	0.22	0.2
GOTERM_BP_DIRECT	kinetochore assembly	RT		5	0.4	0.018	4.7	0.22	0.2
GOTERM_BP_DIRECT	DNA synthesis involved in DNA repair	RT		5	0.4	0.018	4.7	0.22	0.2
GOTERM_BP_DIRECT	negative regulation of apoptotic process	RT		51	3.6	0.018	1.4	0.22	0.21
GOTERM_BP_DIRECT	cellular iron ion homeostasis	RT		10	0.7	0.019	2.5	0.23	0.22
GOTERM_BP_DIRECT	cellular response to gamma radiation	RT		7	0.5	0.019	3.2	0.23	0.22
GOTERM_BP_DIRECT	regulation of mitotic nuclear division	RT		6	0.4	0.02	3.7	0.24	0.23
GOTERM_BP_DIRECT	binding of sperm to zona pellucida	RT		8	0.6	0.02	2.8	0.24	0.23
GOTERM_BP_DIRECT	membrane fission	RT		8	0.6	0.02	2.8	0.24	0.23
GOTERM_BP_DIRECT	regulation of mitotic cell cycle phase transition	RT		4	0.3	0.021	6.3	0.25	0.24
GOTERM_BP_DIRECT	histone H2B ubiquitination	RT		4	0.3	0.021	6.3	0.25	0.24
GOTERM_BP_DIRECT	positive regulation of DNA replication	RT		7	0.5	0.022	3.1	0.26	0.25
GOTERM_BP_DIRECT	dolichol-linked oligosaccharide biosynthetic process	RT		5	0.4	0.022	4.4	0.26	0.25
GOTERM_BP_DIRECT	establishment of protein localization	RT		8	0.6	0.023	2.8	0.27	0.25
GOTERM_BP_DIRECT	hematopoietic stem cell proliferation	RT		6	0.4	0.023	3.6	0.27	0.26
GOTERM_BP_DIRECT	positive regulation of DNA repair	RT		8	0.6	0.026	2.7	0.3	0.29
GOTERM_BP_DIRECT	transcription-dependent tethering of RNA polymerase II gene DNA at nuclear periphery	RT		3	0.2	0.027	10.7	0.3	0.29
GOTERM_BP_DIRECT	inner cell mass cell differentiation	RT		3	0.2	0.027	10.7	0.3	0.29
GOTERM_BP_DIRECT	transcription initiation from mitochondrial promoter	RT		3	0.2	0.027	10.7	0.3	0.29
GOTERM_BP_DIRECT	negative regulation of DNA-templated transcription, elongation	RT		3	0.2	0.027	10.7	0.3	0.29
GOTERM_BP_DIRECT	meiotic chromosome segregation	RT		3	0.2	0.027	10.7	0.3	0.29
GOTERM_BP_DIRECT	positive regulation of histone H2B ubiquitination	RT		3	0.2	0.027	10.7	0.3	0.29
GOTERM_BP_DIRECT	positive regulation of mitotic sister chromatid separation	RT		3	0.2	0.027	10.7	0.3	0.29
GOTERM_BP_DIRECT	positive regulation of DNA damage checkpoint	RT		3	0.2	0.027	10.7	0.3	0.29
GOTERM_BP_DIRECT	cellular response to actinomycin D	RT		3	0.2	0.027	10.7	0.3	0.29
GOTERM_BP_DIRECT	oligosaccharide-lipid intermediate biosynthetic process	RT		3	0.2	0.027	10.7	0.3	0.29
GOTERM_BP_DIRECT	cellular response to cycloheximide	RT		3	0.2	0.027	10.7	0.3	0.29
GOTERM_BP_DIRECT	mitotic sister chromatid separation	RT		3	0.2	0.027	10.7	0.3	0.29
GOTERM_BP_DIRECT	nuclear polyadenylation-dependent mRNA catabolic process	RT		3	0.2	0.027	10.7	0.3	0.29
GOTERM_BP_DIRECT	positive regulation by host of viral transcription	RT		5	0.4	0.028	4.2	0.31	0.29
GOTERM_BP_DIRECT	cellular response to nitric oxide	RT		5	0.4	0.028	4.2	0.31	0.29
GOTERM_BP_DIRECT	positive regulation of telomere maintenance	RT		5	0.4	0.028	4.2	0.31	0.29
GOTERM_BP_DIRECT	spliceosomal tri-snRNP complex assembly	RT		6	0.4	0.028	3.4	0.31	0.29
GOTERM_BP_DIRECT	tRNA aminoacylation for protein translation	RT		6	0.4	0.028	3.4	0.31	0.29
GOTERM_BP_DIRECT	transcription from mitochondrial promoter	RT		4	0.3	0.029	5.7	0.31	0.29
GOTERM_BP_DIRECT	RNA metabolic process	RT		4	0.3	0.029	5.7	0.31	0.29
GOTERM_BP_DIRECT	cellular response to phorbol 13-acetate 12-myristate	RT		4	0.3	0.029	5.7	0.31	0.29
GOTERM_BP_DIRECT	mitochondrial respiratory chain complex III assembly	RT		4	0.3	0.029	5.7	0.31	0.29
GOTERM_BP_DIRECT	histone mRNA catabolic process	RT		4	0.3	0.029	5.7	0.31	0.29
GOTERM_BP_DIRECT	transcription-coupled nucleotide-excision repair	RT		4	0.3	0.029	5.7	0.31	0.29
GOTERM_BP_DIRECT	protein localization to nucleus	RT		8	0.6	0.029	2.6	0.31	0.3
GOTERM_BP_DIRECT	osteoblast differentiation	RT		16	1.1	0.029	1.8	0.31	0.3
GOTERM_BP_DIRECT	apoptotic process	RT		56	4	0.032	1.3	0.34	0.32
GOTERM_BP_DIRECT	response to endoplasmic reticulum stress	RT		12	0.8	0.033	2	0.35	0.33
GOTERM_BP_DIRECT	chromatin organization	RT		27	1.9	0.033	1.5	0.35	0.34
GOTERM_BP_DIRECT	regulation of double-strand break repair via homologous recombination	RT		5	0.4	0.034	4	0.36	0.34
GOTERM_BP_DIRECT	positive regulation of transcription from RNA polymerase II promoter	RT		102	7.2	0.034	1.2	0.36	0.35
GOTERM_BP_DIRECT	negative regulation of protein catabolic process	RT		8	0.6	0.036	2.5	0.38	0.36
GOTERM_BP_DIRECT	telomere capping	RT		4	0.3	0.037	5.2	0.39	0.37
GOTERM_BP_DIRECT	IRES-dependent viral translational initiation	RT		4	0.3	0.037	5.2	0.39	0.37
GOTERM_BP_DIRECT	regulation of chromatin organization	RT		4	0.3	0.037	5.2	0.39	0.37
GOTERM_BP_DIRECT	vesicle coating	RT		4	0.3	0.037	5.2	0.39	0.37
GOTERM_BP_DIRECT	localization	RT		6	0.4	0.038	3.2	0.39	0.37
GOTERM_BP_DIRECT	oligodendrocyte development	RT		6	0.4	0.038	3.2	0.39	0.37
GOTERM_BP_DIRECT	mitotic G2 DNA damage checkpoint	RT		7	0.5	0.038	2.8	0.39	0.37
GOTERM_BP_DIRECT	protein phosphorylation	RT		47	3.3	0.038	1.3	0.39	0.37
GOTERM_BP_DIRECT	cell morphogenesis	RT		12	0.8	0.038	2	0.39	0.37
GOTERM_BP_DIRECT	negative regulation of transcription elongation from RNA polymerase II promoter	RT		5	0.4	0.04	3.7	0.41	0.39
GOTERM_BP_DIRECT	endonucleolytic cleavage to generate mature 5'-end of SSU-rRNA from (SSU-rRNA, 5.8S rRNA, LSU-rRNA)	RT		3	0.2	0.043	8.5	0.43	0.41
GOTERM_BP_DIRECT	transcription elongation from RNA polymerase I promoter	RT		3	0.2	0.043	8.5	0.43	0.41
GOTERM_BP_DIRECT	positive regulation of mitotic cytokinesis	RT		3	0.2	0.043	8.5	0.43	0.41
GOTERM_BP_DIRECT	positive regulation of chromosome condensation	RT		3	0.2	0.043	8.5	0.43	0.41
GOTERM_BP_DIRECT	nucleolus organization	RT		3	0.2	0.043	8.5	0.43	0.41
GOTERM_BP_DIRECT	positive regulation of centriole elongation	RT		3	0.2	0.043	8.5	0.43	0.41
GOTERM_BP_DIRECT	cellular metabolic process	RT		3	0.2	0.043	8.5	0.43	0.41
GOTERM_BP_DIRECT	regulation of mitotic centrosome separation	RT		3	0.2	0.043	8.5	0.43	0.41
GOTERM_BP_DIRECT	cytoplasmic translational initiation	RT		3	0.2	0.043	8.5	0.43	0.41
GOTERM_BP_DIRECT	positive regulation of RNA export from nucleus	RT		3	0.2	0.043	8.5	0.43	0.41
GOTERM_BP_DIRECT	cellular response to fatty acid	RT		6	0.4	0.043	3	0.43	0.41
GOTERM_BP_DIRECT	protein targeting to mitochondrion	RT		6	0.4	0.043	3	0.43	0.41
GOTERM_BP_DIRECT	positive regulation of fibroblast proliferation	RT		9	0.6	0.045	2.2	0.44	0.42
GOTERM_BP_DIRECT	in utero embryonic development	RT		23	1.6	0.045	1.5	0.44	0.42
GOTERM_BP_DIRECT	protein dephosphorylation	RT		18	1.3	0.045	1.7	0.44	0.42
GOTERM_BP_DIRECT	cellular response to hydroxyurea	RT		4	0.3	0.047	4.7	0.46	0.44
GOTERM_BP_DIRECT	histone phosphorylation	RT		4	0.3	0.047	4.7	0.46	0.44
GOTERM_BP_DIRECT	GTP biosynthetic process	RT		4	0.3	0.047	4.7	0.46	0.44
GOTERM_BP_DIRECT	cellular response to X-ray	RT		4	0.3	0.047	4.7	0.46	0.44
GOTERM_BP_DIRECT	regulation of exit from mitosis	RT		4	0.3	0.047	4.7	0.46	0.44
GOTERM_BP_DIRECT	protein import into mitochondrial matrix	RT		5	0.4	0.048	3.6	0.46	0.44
GOTERM_BP_DIRECT	cellular response to epidermal growth factor stimulus	RT		8	0.6	0.049	2.4	0.48	0.45

### Sheet: 2.2 GO (overlap)
Supplemental Table S2.2: GO analysis of enriched biological processes (ARID1A-SL overlap, 103 genes)
Category	Term	Count	%	PValue	Genes	List Total	Pop Hits	Pop Total	Fold Enrichment	Bonferroni	Benjamini	FDR
GOTERM_BP_DIRECT	GO:0030512~negative regulation of transforming growth factor beta receptor signaling pathway	4	4	0.0127729	BRMS1, FAM89B, PIN1	95	100	19357	8.15032	0.999759	1	1
GOTERM_BP_DIRECT	GO:1902459~positive regulation of stem cell population maintenance	3	3	0.0201731	SMARCC1, BRMS1	95	45	19357	13.5839	0.999998	1	1
GOTERM_BP_DIRECT	GO:0006886~intracellular protein transport	6	6	0.0216108	RAB1A, ARF1, RAMP2, SNX17, TBC1D8, GFAP	95	327	19357	3.73868	0.999999	1	1
GOTERM_BP_DIRECT	GO:0040008~regulation of growth	3	3	0.0354768	BRMS1, SHC1, VPS54	95	61	19357	10.0209	1	1	1
GOTERM_BP_DIRECT	GO:0043269~regulation of ion transport	2	2	0.0428744	FXYD6	95	9	19357	45.2795	1	1	1
GOTERM_BP_DIRECT	GO:0008284~positive regulation of cell proliferation	7	7	0.0481034	SMARCC1, EGR4, SHC1, TBC1D8, HSF4, ILK, S1PR3	95	541	19357	2.63642	1	1	1
GOTERM_BP_DIRECT	GO:0045893~positive regulation of transcription, DNA-templated	8	8	0.0616317	PSMC3IP, SMARCC1, INO80D, SHC1, FUS, ILK, DYRK1B, QRICH1	95	722	19357	2.25771	1	1	1
GOTERM_BP_DIRECT	GO:0001934~positive regulation of protein phosphorylation	4	4	0.0843393	CCND1, PIN1, ILK, PROM2	95	212	19357	3.84449	1	1	1
GOTERM_BP_DIRECT	GO:0006468~protein phosphorylation	6	6	0.0896489	CDK8, CCND1, HUS1, ILK, DYRK1B, HCST	95	489	19357	2.5001	1	1	1
GOTERM_BP_DIRECT	GO:0007274~neuromuscular synaptic transmission	2	2	0.0972233	STAC3, VPS54	95	21	19357	19.4055	1	1	1
GOTERM_BP_DIRECT	GO:1902455~negative regulation of stem cell population maintenance	2	2	0.0972233	BRMS1	95	21	19357	19.4055	1	1	1
