## Supplemental Figures and Tables for "Genome-wide CRISPR screen identifies KEAP1 perturbation as a vulnerability of ARID1A-deficient cells": Supplemental_Table_4_reagents.xlsx

### Sheet: Reagent list
Supplemental Table 4: Reagents list
RNA interference & CRISPR	Catalog Number	Sequence/Dilution/Product information	Supplier
siCTRL	#D- 001206-13	siGENOME Non-Targeting Pool #1 is comprised of Non-Targeting siRNAs #1 through 4	Dharmacon
siKEAP1_5	SI03246439		Qiagen
siKEAP_8	SI04288844		Qiagen
Hs_NFE2L2_10	SI04320904	ATGCCCTCACCTGCTACTTTA	Qiagen
HiPerFect Transfection Reagent	301705		Qiagen
RNAiMAX	13778-075		Thermo Fisher Scientific
TransIT-LT1	MIR 2305		Mirus
Alt-R CRISPR-Cas9 System
Alt-R® CRISPR-Cas9 tracrRNA, ATTO™ 550, 5 nmol	1075927		IDT
Alt-R™ S.p. Cas9 Nuclease V3, 100 µg	1081058		IDT
ARID1A sgRNA	Hs.Cas9.ARID1A.1.AA	TACGGCTTCGGGCAACCCTA	IDT
PCR Primers
PCR1
v2.1-F1		GAGGGCCTATTTCCCATGATTC	IDT
v2.1-R1		GTTGCGAAAAAGAACGTTCACGG	IDT
PCR2
501-F	i5/i7 index, annealing sequence	AATGATACGGCGACCACCGAGATCTACACTATAGCCTACACTCTTT CCCTACACGACGCTCTTCCGATCTTTGTGGAAAGGACGAAACACCG	IDT
503-F	i5/i7 index, annealing sequence	AATGATACGGCGACCACCGAGATCTACACCCTATCCTACACTCTTT CCCTACACGACGCTCTTCCGATCTTTGTGGAAAGGACGAAACACCG	IDT
701-R	i5/i7 index, annealing sequence	CAAGCAGAAGACGGCATACGAGATCGAGTAATGTGACTGGAGTTCA GACGTGTGCTCTTCCGATCTACTTGCTATTTCTAGCTCTAAAAC	IDT
702-R	i5/i7 index, annealing sequence	CAAGCAGAAGACGGCATACGAGATTCTCCGGAGTGACTGGAGTTCA GACGTGTGCTCTTCCGATCTACTTGCTATTTCTAGCTCTAAAAC	IDT
Antibodies
GAPDH	MA5-15738	1/3000	Thermo Fisher Scientific
KEAP1	8047S	1/1000	Cell Signalling
NRF2	12721S	1/1000	Cell Signalling
ARID1A (IHC)	ab182560	1/3000	Abcam
ARID1A (WB)	12354	1/1000	Cell Signalling
ARID1A (WB)	sc-32761	1/250	Santa Cruz
HDAC1	2062S	1/1000	Cell Signalling
Mouse-HRP	31432	1/5000	Thermo Fisher Scientific
Rabbit-HRP	31462	1/5000	Thermo Fisher Scientific
p-RPAser33	A300-246A	1/1000	Bethyl
yH2AX	ab15083	1/1000	Abcam
yH2AX	05-636	1/1000	Millipore
goat anti mouse 568	A-11019	1/1000	Invitrogen
HA	26183	1/3000	Thermo Fisher Scientific
goat anti rabbit 488	A-11008	1/1000	Invitrogen
Vinculin	sc-73614	1/2000	Santa Cruz
Other reagents
QIAamp Blood Maxi kit	51194		Qiagen
DMSO	D2650		Millipore Sigma
Duolink® In Situ Red Starter Kit Goat/Rabbit	DUO92105		Millipore Sigma
Duolink® In Situ Red Starter Kit Mouse/Rabbit	DUO92101		Millipore Sigma
Q5 master mix	M0544X		NEB
DAPI mounting media	DUO82040
RNase A	19101		Qiagen
polybrene	TR-003-G		Millipore Sigma
puromycin	A1113802		Thermo Fisher Scientific
crystal violet	548-62-9		Millipore Sigma
RIPA	ab156034		Abcam
protease inhibitors	A32953		Thermo Fisher Scientific
Bio-Rad protein assay	5000006		Bio-Rad
SuperSignal™ West Pico PLUS Chemiluminescent Substrate	34580		Thermo Fisher Scientific
SuperSignal™ West Femto Maximum Sensitivity Substrate	34094		Thermo Fisher Scientific
Databases
CHEA		https://www.ncbi.nlm.nih.gov/pmc/articles/PMC2944209/
ENCODE		https://www.encodeproject.org/
DAVID		https://david.ncifcrf.gov/home.jsp
TCGA		https://www.cbioportal.org/
ICE		https://ice.synthego.com/#/
TKOv3 library		https://www.addgene.org/pooled-library/moffat-crispr-knockout-tkov3/
BAGEL2		https://genomemedicine.biomedcentral.com/articles/10.1186/s13073-020-00809-3
Drugs
NRF2 Activator II, AI-1	492041-25mg		EMD Millipore
SFN	56317-5MG		Sigma
ceralasertib	HY-19323-5MG		MedChem Express
Geneticin™ Selective Antibiotic (G418 Sulfate) (50 mg/mL)	10131035		Thermo Fisher Scientific
Doxycycline	D9891-1G		Millipore Sigma
Cell culture media
RPMI	36750		StemCell Technologies
Pen/Strep	15140122		Thermo Fisher Scientific
FBS	13483020		Thermo Fisher Scientific
DMEM F12	CA45000-350		VWR
OPTI-MEM	31985-070		Thermo Fisher Scientific
PBS	37350		StemCell Technologies
Plasmids
pMD2.G	12259	https://www.addgene.org/12259/	Addgene
psPAX2	12260	https://www.addgene.org/12260/	Addgene
TKOv3 gRNA pooled library in lentiCRISPRv2	90294	https://www.addgene.org/pooled-library/moffat-crispr-knockout-tkov3/	Addgene

### Sheet: p.IND20-NRF2-E79Q-HA
p.IND20-NRF2-E79Q-HA
@Shanks_u4d_3_pIND20-NRF2-E79Q-HA_3
ATTCTGGCCGTTTTTGGCTTTTTTGTTAGACGAAGCTTGGTACCGAGCTCGGATCTCCACCCCGTACCGGTCCTGCAGTCGAATTCACCATGTCTAGACTGGACAAGAGCAAAGTCATAAACGGAGCTCTGGAATTACTCAATGGTGTCGGTATCGAAGGCCTGACGACAAGGAAACTCGCTCAAAAGCTGGGAGTTGAGCAGCCTACCCTGTACTGGCACGTGAAGAACAAGCGGGCCCTGCTCGATGCCCTGCCAATCGAGATGCTGGACAGGCATCATACCCACTTCTGCCCCCTGGAAGGCGAGTCATGGCAAGACTTTCTGCGGAACAACGCCAAGTCATACCGCTGTGCTCTCCTCTCACATCGCGACGGGGCTAAAGTGCATCTCGGCACCC…
+
KKKKKKKKKKHKKKKKKK?IKKKKKKKIKKKJJKKKJKKKKKJKKKKKKK>KKKJJJKKCIKJJKJKKKKKKKJKKKKKKKKKKKKJKKKKKKKKJKKKKJKKKKKKKKKJKKKKKJJKKJKKKKKKKKKJKKKJKJKKKKKKKKKKKKKKKKKKKKKKKKKKKKKKKKJJJKKKKKJKKKJKHKKKKKKIKKKKKKKKKKKKKKKKJKKKKKKKKKKKKKJJKKKKKKKJKJIHKKIKKKKKKKKKKKKKKJKKKKKKKKKKKKKKKKKKK?DKKKKKKKJJKJJKKKKJKBJKKICEKJKKKJJKKKKIJJKKJKKKKKKKKJKKKKKKKKKKKKKJJKKKJKKKKKKJKKKKJKKKJJKKKJKKKKKKKKKJKKKKJGIJKJKKKKKKKKKKKIKJ…
